# Integrative Analysis of Left Ventricle and Epicardial Adipose Tissue Identifies SDHA and OGDH as Candidate Targets for Ischemic Heart Disease

**DOI:** 10.1101/2025.09.17.676232

**Authors:** Muhammad Arif, Stephen Doran, Maryam Clausen, Johannes Wikström, Mohammad Bohlooly-Y, Elias Björnson, Liam Davidsson, Anders Jeppsson, Malin Levin, Adil Mardinoglu, Jan Boren

## Abstract

Ischemic heart disease (IHD) involves coordinated molecular changes across heart, yet their interplay remains poorly understood. Here, we investigated transcriptomic alterations in two heart tissue subtypes, left ventricle (LV) and epicardial adipose tissue (EAT), from age- and BMI-matched healthy and IHD individuals, including both diabetic and non-diabetic patients. We performed transcriptomic profiling and systems-level network analysis to identify disease-associated gene expression changes. Our analysis revealed: (1) stronger transcriptional responses in EAT compared to LV, particularly in diabetic individuals, and (2) widespread dysregulation of inflammatory and metabolic pathways, including oxidative phosphorylation, cytokine signaling, and fatty acid degradation, across both tissue subtypes. Co-expression network analysis uncovered shared gene modules, with SDHA (Succinate dehydrogenase complex, subunit A) and OGDH (Oxoglutarate Dehydrogenase) emerging as central, downregulated genes linked to mitochondrial function and inflammation, important processes in IHD pathophysiology. These findings were validated in independent human and mouse datasets. Overall, our integrative analysis identifies conserved molecular signatures across cardiac tissue subtypes, suggesting potential for therapeutic exploration in IHD.

**Graphical Abstract:** 
