## Supplementary material for "Integrative Analysis of Left Ventricle and Epicardial Adipose Tissue Identifies SDHA and OGDH as Candidate Targets for Ischemic Heart Disease": Data S5

### Sheet: Sheet1
	CN Clusters		Reporter Metabolites								Reporter Transcription Factors					Mouse Myocardial Infarction Model			Human Protein Atlas Classifications
	LV-2	EAT-3	Iron	Sulfide	NAD	NADH	FAD	Ubiquinone Q1	Coenzyme Q	QH2	GATA4	SRF	TBX5	YY1	MEF2A	GSE153485	GSE104187	GSE52313	Heart Enriched/Enhanced	Drug Target
SDHA	Yes	Yes	Yes	Yes			Yes	Yes	Yes	Yes		Yes	Yes			DOWN	DOWN	DOWN	Yes	FDA Approved
OGDH	Yes	Yes			Yes	Yes						Yes	Yes	Yes		DOWN	DOWN	DOWN		FDA Approved
IMPDH1	Yes	Yes			Yes	Yes					Yes					UP	Not Significant	UP		FDA Approved
HSD17B10	Yes	Yes			Yes	Yes								Yes		Not Significant	DOWN	DOWN		FDA Approved
ACO2	Yes	Yes	Yes	Yes							Yes			Yes		Not Significant	DOWN	DOWN	Yes
ADCY5	Yes	Yes			Yes	Yes					Yes					Not Significant	DOWN	DOWN	Yes
NDUFA12	Yes	Yes	Yes	Yes	Yes	Yes	Yes	Yes	Yes	Yes	Yes	Yes			Yes	Not Significant	DOWN	DOWN
NDUFA7	Yes	Yes	Yes	Yes	Yes	Yes	Yes	Yes	Yes	Yes	Yes	Yes				Not Significant	DOWN	DOWN
NDUFA11	Yes	Yes	Yes	Yes	Yes	Yes	Yes	Yes	Yes	Yes			Yes			Not Significant	DOWN	DOWN
NDUFS7	Yes	Yes	Yes	Yes	Yes	Yes	Yes	Yes	Yes	Yes				Yes		Not Significant	DOWN	DOWN
NDUFS8	Yes	Yes	Yes	Yes	Yes	Yes	Yes	Yes	Yes	Yes				Yes		Not Significant	DOWN	DOWN
SDHC	Yes	Yes	Yes	Yes			Yes	Yes	Yes	Yes				Yes		DOWN	DOWN	DOWN
ADO	Yes	Yes	Yes								Yes			Yes		Not Significant	Not Significant	DOWN
PDHB	Yes	Yes			Yes	Yes								Yes		Not Significant	DOWN	DOWN
FOXO4	Yes	Yes			Yes									Yes		DOWN	Not Significant	DOWN
IVD	Yes	Yes					Yes					Yes				Not Significant	DOWN	DOWN
ETFB	Yes	Yes					Yes				Yes	Yes	Yes			Not Significant	DOWN	DOWN
FLAD1	Yes	Yes					Yes				Yes					DOWN	DOWN	DOWN
ACADVL	Yes	Yes					Yes					Yes				Not Significant	DOWN	DOWN
UQCRC1	Yes	Yes						Yes	Yes	Yes				Yes		Not Significant	DOWN	DOWN
